# Characterisation of the new microalgal protein xATPA related to the F-type ATP synthase α subunit, from the ecosystem to the molecule

**DOI:** 10.64898/2026.07.08.737214

**Authors:** Mathias Penot-Raquin, Anna M. G. Novák Vanclová, Victoria Powell, Yann Corbeau, Chaima Younes, Maxime Eugène, Tahar Bouceba, Cédric Pionneau, Viviane de Almeida Bastos, Mathilde Garcia, Chris Bowler, Richard G. Dorrell

**Affiliations:** Institut de biologie de l’École normale supérieure (IBENS), École normale supérieure, CNRS, INSERM, Université PSL, 75005 Paris, France; Sorbonne Université, CNRS, Computational, Quantitative and Synthetic Biology, CQSB, F-75005, Paris, France; Roscoff Culture Collection, Sorbonne Université, Station Biologique de Roscoff, Roscoff 29680, France; Sorbonne University, CNRS, Institut de Biologie Paris-Seine (IBPS), Molecular Interaction Platform, Paris, France; Sorbonne Université, US PASS, Plateforme Post-génomique de la Pitié-Salpêtrière (P3S), 75013 Paris, France; Sorbonne Université, CNRS, Inserm, Institut de Biologie Paris-Seine, IBPS, F-75005, Paris, France

**Keywords:** microalgae, ATP synthase, Tara Oceans, chloroplast, environmentally-informed phenotyping

## Abstract

Microalgal metabolism relies on their chloroplasts, and involves both nucleus and plastidial-encoded proteins of various evolutionary origins. The plastidial ATP synthase complex is a key player in photosynthesis, and has been extensively studied in plants. However, our knowledge in other photosynthetic eukaryotes remains limited, despite their importance in marine environments. Here, we report the characterisation of a novel homologue of the F-type ATP synthase alpha subunit, hereby named xATPA, widespread in microalgae but absent from other photosynthetic organisms. Comparisons of xATPA sequences and predicted structures revealed a specific feature, the bump domain, and highlighted the absence of an ATP-binding site. We assessed xATPA prevalence in microalgae in the global ocean using environmental data from *Tara* Oceans, with a particular focus on diatoms, and demonstrate that its expression is associated with polar summer conditions. Using a reverse genetic approach in the model diatom *Phaeodactylum tricornutum*, we show that xATPA_Pt_ has a plastidial localisation, and that xATPA KO mutants exhibit growth deficiencies in a combination of low temperature, low salinity and constant light, consistent with environmental analysis. Surprisingly, both RNAseq and physiological assays suggest that xATPA is not involved in ATP synthase functions. On the other hand, xATPA interacts with other F1 ATP synthase subunits in vitro, which we suggest forms transient unassembled complexes. This study hence represents a comprehensive analysis of a novel protein from the environment to the lab, and reveals a new player in the plastidial physiology of eukaryotic microalgae.
