## Supplemental Table 3 for "Characterisation of the new microalgal protein xATPA related to the F-type ATP synthase α subunit, from the ecosystem to the molecule"

### Sheet: Overview
Supporting Dataset S3. List of oligonucleotides and plasmids sequences.
Sheet 1 ("Cloning and genotyping primers") : List of primers associated to the plasmids used in this study, or used to genotype transgenic strains.
Sheet 2 ("qPCR primers") : List of primers used for xATPA and housekeeping genes quantification in P. tricornutum.
Sheet 3 ("Plasmids") : List and sequences of the plasmids used in this work.

### Sheet: Sheet 1 - Cloning and Genotypin
Primer name	Sequence 5’-3’	Description	Used in
xATPA_CRISPR1_F	ggcaccactcagccggcactgttttagagc	sgRNA for CRISPR1 site	pU6-sgRNA plasmid
xATPA_CRISPR1_R	agtgccggctgagtggtgcccgactttgaa	sgRNA for CRISPR1 site	pU6-sgRNA plasmid
XATPA-CRISPR2-F	ggagaaaggcgcgaaagagcgttttagagc	sgRNA for CRISPR2 site	pU6-sgRNA plasmid
XATPA-CRISPR2-R	gctctttcgcgcctttctcccgactttgaa	sgRNA for CRISPR2 site	pU6-sgRNA plasmid
XATPA-CRISPR3-F	gtgcggggcagtacaaccaagttttagagc	sgRNA for CRISPR3 site	pU6-sgRNA plasmid
XATPA-CRISPR3-R	ttggttgtactgcccgcgaccgactttgaa	sgRNA for CRISPR3 site	pU6-sgRNA plasmid
crisprtest1+2-F	tgccgagtgtgattgtccc	genotyping of CRISPR1 site (xatpa-1 strain)	P. tricornutum genomic DNA
crisprtest1+2-R	tttggataccttgggcgtcg	genotyping of CRISPR1 site
crisprtest3-F	cgtaggcttccccaatggtt	genotyping of CRISPR2 site (xatpa-2A and 2B strains)
crisprtest3-R	ttgggatcctgaatagccgc	genotyping of CRISPR1 site
xATPA-CRISPR_4F-seq	gaccgcctgcgcaattgc	genotyping of CRISPR3 site (xatpa-3 strain)
xATPA-CRISPR_4R-seq	ccatccgacatgctgatcaaatc	genotyping of CRISPR1 site
AmpR_fwd	gcatcgtggtgtcacgctcgtc	Gibson assembly for complementation plasmid with xATPARCC893	pPhat backbone
NRprom-xATPA_rev	ccgatgaaacttcatcgttcgcacaag
NRprm-xATPA_fwd	ccacttgtgcgaacgatgaagtttcatcgg
RCC893_target_fwd	ctcagccggcactttctaaatcaac
RCC893_target_rev	ggaggttgatttagaaagtgccggc
RCC893_eGFP_fwd	catgactgcagcaacgtgagcaaggg
RCC893-eGFP_rev	cgcccttgctcacgttgctgcagtc
Nterm-eGFP_rev	ctagtcttaaagtaaattgttacttgtaca
eGFP-NRterm_fwd	cgagctgtacaagtaacaatttactttaag
BlastR-FcpBprom_rev	tctggcaaggcttggccatctggcaaccgt
FcpBprom-BlastR_fwd	atatttcacggttgccagatggccaagc
AmpR_rev	gggaaccggagctgaatgaagcc
ATP1_slic_rev	TTGATCTATCGATTTCAATTCAATACTAGTTTAAAAAGTGGCAACAAATGATTCAGTAGC	ATP1 overexpression in ΔATP1 BY4741 S . cerevisiae	yeast expression plasmid
ATP1_slic_for	AACTTAGTTTCGACGGATTCTAGAAGATCTTAATAATGTTGGCTCGTACTGCTGC
xATPA_slic_rev	TTGATCTATCGATTTCAATTCAATACTAGTTTAGAAATGGGACGCAATCG	xATPAPt overexpression in ΔATP1 BY4741 S . cerevisiae
xATPA_slic_for	AACTTAGTTTCGACGGATTCTAGAAGATCTTAATAATGTTGGCTCGTACTGCTGCTATTCGTTCTCTATCGAGAACTCTAATTAACTCTACCAAGGCCGCAAGACCTGCCGCTGCTGCTTTGGCTTCCACCAGAAGATTGTTCCCCAATGGTTCCGTCG
ATPA_slic_rev	TTGATCTATCGATTTCAATTCAATACTAGTTTAATTAGTTTTACTAAAAGCTTCTTTTGATTC	Plastidial ATPAPt overexpression in ΔATP1 BY4741 S . cerevisiae
ATPA_slic_for	AACTTAGTTTCGACGGATTCTAGAAGATCTTAATAATGTTGGCTCGTACTGCTGCTATTCGTTCTCTATCGAGAACTCTAATTAACTCTACCAAGGCCGCAAGACCTGCCGCTGCTGCTTTGGCTTCCACCAGAAGATTGATAAATATTCGTCCAGACGAAATTAGTAG
Fwd_fullStrep-ATPA_BamHI	cattatggatccataaatattcgtccagacg	double tagged plastidial ATPAPt	5’TwinStrep/3’6His expression plasmid
Rev_ATPA-6His_XhoI	catgacctcgagattagttttactaaaagcttcttttg
Fwd_Strep-xATPAfull_NdeI	ctagaccatatgaagtttcatcgggaagc	double tagged xATPAPt
Rev_xATPAfull-6His_XhoI	cattatctcgaggaaatgggacgcaat
Fxd_CBP-ATPB_NdeI	ctagaccatatggtaaaaactaatttaaacaaaggttacg	double tagged plastidial ATPBPt	5’CBP/3’6His expression plasmid
Rev_ATPB-6His_XhoI	cattatctcgagttttagagtttctgcttttgc

### Sheet: Sheet 2 - qPCR primers
qPCR primer name	Sequence 5’-3’	gene
xATPA-qF1	atcgtggagaggttgcgttt	xATPAPt
xATPA-qR1	cgattgactcgctttgctgg
xATPA-qF2	atatttggaccaggcggtgg
xATPA-qR2	taccgcgttaacgtgttcca
xATPA-qF3	acgaccgtcttcgaggaaac
xATPA-qR3	gcagattggcaacagtgagc
RPSqF	aattcctcgaagtcaaccagg	RPS
RPSqR	gtgcaagagaccggacatac
TBPqF	atcgatttgtcaatccacgag	TBP
TBPqR	atacagattctgtgtccacgg

### Sheet: Sheet 3 - Plasmids
Plasmid name	Description	Sequence
HA-hCas	human codon_optimised Cas9	acctaaattgtaagcgttaatattttgttaaaattcgcgttaaatttttgttaaatcagctcattttttaaccaataggccgaaatcggcaaaatcccttataaatcaaaagaatagaccgagatagggttgagtgttgttccagtttggaacaagagtccactattaaagaacgtggactccaacgtcaaagggcgaaaaaccgtctatcagggcgatggcccactacgtgaaccatcaccctaatcaagttttttggggtcgaggtgccgtaaagcactaaatcggaaccctaaagggagcccccgatttagagcttgacggggaaagccggcgaacgtggcgagaaaggaagggaagaaagcgaaaggagcgggcgctagggcgctggcaagtgta…
pU6-sgRNA	backbone for sgRNA expression in P. tricornutum	aagctctcgaaatgcccctcgtattccggcggatagagatgctgaagtaggaattcagtgtgaatcgaaagatgacaacaatgtggtgattgcaactagagcaagctagagactgacttcggttcatgagttgtagcttaccgcttctttctcaaaatactttggttcatcgtggacaaaaacaggtgccaaccgatcgttttctgactcctccgttctcatgttgcttcggctggattgctcacagatcagtgtatttgatcgacaacgaaatggagattttttgttggctcggaagttggtgttgacggtgagctggaaattggttgtcggtcactgctagcgagaagaaaacggaggacagaaggaagtgaaactcggttcgttctcgacagcctc…
pPhat	zeocin resistance gene expression in P. tricornutum	cagttcggtgtaggtcgttcgctccaagctgggctgtgtgcacgaaccccccgttcagcccgaccgctgcgccttatccggtaactatcgtcttgagtccaacccggtaagacacgacttatcgccactggcagcagccactggtaacaggattagcagagcgaggtatgtaggcggtgctacagagttcttgaagtggtggcctaactacggctacactagaaggacagtatttggtatctgcgctctgctgaagccagttaccttcggaaaaagagttggtagctcttgatccggcaaacaaaccaccgctggtagcggtggtttttttgtttgcaagcagcagattacgcgcagaaaaaaaggatctcaagaagatcctttgatcttttctacggg…
CBP-ATPB-6His	5’CBP/3’6His expression of plastidial ATPBPt in E. coli	tggcgaatgggacgcgccctgtagcggcgcattaagcgcggcgggtgtggtggttacgcgcagcgtgaccgctacacttgccagcgccctagcgcccgctcctttcgctttcttcccttcctttctcgccacgttcgccggctttccccgtcaagctctaaatcgggggctccctttagggttccgatttagtgctttacggcacctcgaccccaaaaaacttgattagggtgatggttcacgtagtgggccatcgccctgatagacggtttttcgccctttgacgttggagtccacgttctttaatagtggactcttgttccaaactggaacaacactcaaccctatctcggtctattcttttgatttataagggattttgccgatttcggcctattg…
TwinStrep-xATPA-6His	5’TwinStrep/3’6His expression of xATPAPt in E. coli	agatacctacagcgtgagctatgagaaagcgccacgcttcccgaagggagaaaggcggacaggtatccggtaagcggcagggtcggaacaggagagcgcacgagggagcttccagggggaaacgcctggtatctttatagtcctgtcgggtttcgccacctctgacttgagcgtcgatttttgtgatgctcgtcaggggggcggagcctatggaaaaacgccagcaacgcggcctttttacggttcctggccttttgctggccttttgctcacatgttctttcctgcgttatcccctgattctgtggataaccgtattaccgcctttgagtgagctgataccgctcgccgcagccgaacgaccgagcgcagcgagtcagtgagcgaggaagcggaagag…
TwinStrep-ATPA-6His	5’TwinStrep/3’6His expression of ATPAPt in E. coli	agatacctacagcgtgagctatgagaaagcgccacgcttcccgaagggagaaaggcggacaggtatccggtaagcggcagggtcggaacaggagagcgcacgagggagcttccagggggaaacgcctggtatctttatagtcctgtcgggtttcgccacctctgacttgagcgtcgatttttgtgatgctcgtcaggggggcggagcctatggaaaaacgccagcaacgcggcctttttacggttcctggccttttgctggccttttgctcacatgttctttcctgcgttatcccctgattctgtggataaccgtattaccgcctttgagtgagctgataccgctcgccgcagccgaacgaccgagcgcagcgagtcagtgagcgaggaagcggaagag…
pPhat-xATPA-eGFP	strong expression of xATPAPt fused with eGFP in P. tricornutum, with zeocin resistance	cagttcggtgtaggtcgttcgctccaagctgggctgtgtgcacgaaccccccgttcagcccgaccgctgcgccttatccggtaactatcgtcttgagtccaacccggtaagacacgacttatcgccactggcagcagccactggtaacaggattagcagagcgaggtatgtaggcggtgctacagagttcttgaagtggtggcctaactacggctacactagaaggacagtatttggtatctgcgctctgctgaagccagttaccttcggaaaaagagttggtagctcttgatccggcaaacaaaccaccgctggtagcggtggtttttttgtttgcaagcagcagattacgcgcagaaaaaaaggatctcaagaagatcctttgatcttttctacggg…
pPhat-compl-RCC893	strong expression of plastid targeted xATPARCC893 fused with eGFP, with blasticidin resistance	cagttcggtgtaggtcgttcgctccaagctgggctgtgtgcacgaaccccccgttcagcccgaccgctgcgccttatccggtaactatcgtcttgagtccaacccggtaagacacgacttatcgccactggcagcagccactggtaacaggattagcagagcgaggtatgtaggcggtgctacagagttcttgaagtggtggcctaactacggctacactagaaggacagtatttggtatctgcgctctgctgaagccagttaccttcggaaaaagagttggtagctcttgatccggcaaacaaaccaccgctggtagcggtggtttttttgtttgcaagcagcagattacgcgcagaaaaaaaggatctcaagaagatcctttgatcttttctacggg…
ATP1-yeast	strong expression of the endogenous ATP1 in S. cerevisiae	GATCTTAATAATGTTGGCTCGTACTGCTGCTATTCGTTCTCTATCGAGAACTCTAATTAACTCTACCAAGGCCGCAAGACCTGCCGCTGCTGCTTTGGCTTCCACCAGAAGATTGGCTTCCACCAAGGCACAACCCACAGAAGTTTCCTCCATCTTAGAGGAAAGAATTAAGGGTGTGTCCGACGAGGCCAATTTGAACGAAACTGGTAGAGTTCTTGCAGTCGGTGATGGTATTGCTCGTGTTTTTGGTTTGAACAACATTCAGGCTGAAGAATTGGTCGAGTTCTCCTCTGGTGTTAAAGGTATGGCTTTGAACTTGGAGCCTGGTCAAGTCGGTATCGTTCTTTTCGGTTCCGATAGACTGGTTAAAGAAGGTGAATTGGTCAAGAGAACCGGTAA…
ATPA-yeast	strong expression of the plastidial ATPAPt in S. cerevisiae	AACTTAGTTTCGACGGATTCTAGAAGATCTTAATAATGTTGGCTCGTACTGCTGCTATTCGTTCTCTATCGAGAACTCTAATTAACTCTACCAAGGCCGCAAGACCTGCCGCTGCTGCTTTGGCTTCCACCAGAAGATTGATAAATATTCGTCCAGACGAAATTAGTAGTATTATCCGTGAGCAGATTGAAAAATATGATCAAGATGTTAAGGTAGATAATATTGGTACTGTATTACAAGTTGGTGATGGTATTGCCCGTGTTTATGGTCTTGATCAGGTAATGAGTGGTGAATTATTAGAGTTTGAAGATAAAACTATCGGTATCGCCTTAAATTTAGAAAACGACAACGTTGGCGTTGTACTAATGGGTACGGGACGTCAAATTTTAGAGGGTAGTA…
XATPA-yeast	strong expression of the xATPAPt in S. cerevisiae	CAATTTCACACAGGAAACAGCTATGACCATGATTACGCCAAGCGCGCAATTAACCCTCACTAAAGGGAACAAAAGCTGGAGCTCTTCGAGTTTATCATTATCAATACTCGCCATTTCAAAGAATACGTAAATAATTAATAGTAGTGATTTTCCTAACTTTATTTAGTCAAAAAATTAGCCTTTTAATTCTGCTGTAACCCGTACATGCCCAAAATAGGGGGCGGGTTACACAGAATATATAACACCGAAGGTGCCTGGGTGAACAGGTTTATTCCTGGCATCCACTAAATATAATGGAGCCCGCTTTTTAAGCTGGCATCCAGAAAAAAAAAGAATCCCAGCACCAAAATATTGTTTTCTTCACCAACCATCAGTTCATAGGTCCATTCTCTTAGCGCA…
