## Supplemental Table 4 for "Characterisation of the new microalgal protein xATPA related to the F-type ATP synthase α subunit, from the ecosystem to the molecule"

### Sheet: Overview
Supporting Dataset S4. Composition of protein purification buffers.
Sheet 1 ("Stock solutions") : Composition of stocks solutions used to prepare the purification buffers.
Sheet 2 ("Buffers") : Composition of the buffers used for protein purification, interactions, pull-downs.

### Sheet: Sheet 1 - Stock solutions
Name	Composition	Volume
PBS 10X	NaCl 1.37M ; KCl 27mM ; Na2HPO4,12H20 100mM ; KH2PO3 18mM	1 L
Imidazol 1M	imidazol 1M	150 mL
DTT 1M	DTT 1M	5 mL
NaCl 1M	NaCl 1M	1 L
Tris 1M	Tris-Hcl 1M	50 mL
Triton/NP-40 10 %	Triton or NP-40 10 % w/w	50 mL
NaAcetate 2M	NaAcetate 2M	10 mL

### Sheet: Sheet 2 - Buffers
Purification step	Name	Composition	Volume	Comments
Cell lysis	Lysis buffer B-1.5	PBS 1.5x ; NaAc 2 mM ; Triton 0,1% ; Imidazole 20 mM ; Glycerol 10% w/w	1 L
6His tag purification	Interaction buffer	PBS 1,5x ; NaCl 250 mM ; NaAc 2 mM ; Trion 0,1 % ; Imidazole 50 mM ; Glycerol 10% w/w	1 L
	Elution buffer	PBS 1,5x ; NaAc 2 mM ; Trion 0,1 % ; Imidazole 150 mM ; Glycerol 10% w/w	500 mL
CBP tag purification	Interaction buffer	Tris-HCl pH 7,5 10 mM ; NaCl 250 mM ; NaAc 2 M ; Triton 0,05 % ; DTT 1 mM ; CaCl2 4 mM ; Glycerol 10% w/w	1 L
	Elution buffer	Tris-HCl pH 7,5 10 mM ; NaCl 250 mM ; NaAc 2 M ; Triton 0,05 % ; DTT 1 mM ; EGTA 20 mM ; Glycerol 10% w/w	500 mL	stear, heat at ~40°C and adjust to pH = 8 dissolve EGTA
TwinStrep tag purification	Interaction buffer	Tris-HCl pH 8,0 10 mM ; NaCl 150 mM ; Triton 0,1 % ; DTT 1 mM ; Glycerol 10% w/w	1 L
	Elution buffer	Tris-HCl pH 8,0 10 mM ; NaCl 150 mM ; Triton 0,1 % ; DTT 1 mM ; D-desthiobiotin 2,5 mM ; Glycerol 10% w/w	20 mL
Protein storage	Strorage buffer	PBS 1.5x ; NaAc 2 mM ; DTT 2 mM ; Glycerol 10% w/w	1L
